# Short-Term Dairy Elimination and Reintroduction Minimally Perturbs the Gut Microbiota in Self-Reported Lactose Intolerant Adults

**DOI:** 10.1101/2021.10.10.463842

**Authors:** Courtney J. Smith, Les Dethlefsen, Christopher Gardner, Linda Nguyen, Marcus Feldman, Elizabeth K. Costello, Oren Kolodny, David A. Relman

## Abstract

One of the outstanding questions regarding the human gut microbiota is how interventions designed to manipulate the microbiota may influence host phenotypic traits. Here, we employed a dietary intervention to probe this question in the context of lactose intolerance. To assess the effects of dairy elimination and reintroduction on the microbiota and host phenotype, we paired fecal 16S rRNA amplicon sequencing with a clinical assay for lactose intolerance, the hydrogen breath test. We studied 12 self-reported mildly lactose intolerant adults, each with tri-weekly collection of fecal samples over a 12-week study period (2 weeks baseline, 4 weeks of dairy elimination, 6 weeks of gradual milk reintroduction) and a hydrogen breath test before and after each phase. We found that although none of the subjects experienced a change in clinically defined status of lactose intolerant or tolerant, most subjects were qualitatively better able to tolerate dairy products with minimal symptoms at the end of the study compared to their baseline. Like clinical status, gut microbiota also resisted modification. Although the mean fraction of the genus *Bifidobacterium*, a group known to metabolize lactose, increased slightly with dairy reintroduction (from 0.0125 to 0.0206; Wilcoxon *P* = 0.068), the overall structure of each subject’s gut microbiota remained highly individualized and largely stable. Our study is small, but it suggests the possibility of qualitatively improved tolerance in the absence of change in clinically defined tolerance nor major change in the gut microbiota.
