## Supplementary material for "Short-Term Dairy Elimination and Reintroduction Minimally Perturbs the Gut Microbiota in Self-Reported Lactose Intolerant Adults": blank_participant_log.xlsx

### Sheet: Calendar
Participant [ID] - Intended Plan - 3x week Collection MWF
Monday	Tuesday	Wednesday	Thursday	Friday	Saturday	Sunday	TOTAL
2018-07-30	2018-07-31	2018-08-01	2018-08-02	2018-08-03	2018-08-04	2018-08-05		Week
HBT diet	HBT Protocol	Baseline	Baseline	Baseline	Baseline	Baseline		Diet Phase
X		X		X				Stool Collection
	X							HBT
None	2 cups	As desired	As desired	As desired	As desired	As desired		Dairy In-Take
2018-08-06	2018-08-07	2018-08-08	2018-08-09	2018-08-10	2018-08-11	2018-08-12		Week
Baseline	Baseline	Baseline	Baseline	Baseline	Baseline	HBT diet		Diet Phase
X		X		X				Stool Collection
								HBT
As desired	As desired	As desired	As desired	As desired	As desired	None		Dairy In-Take
2018-08-13	2018-08-14	2018-08-15	2018-08-16	2018-08-17	2018-08-18	2018-08-19		Week
HBT Protocol	Complete Dairy Elimination	Complete Dairy Elimination	Complete Dairy Elimination	Complete Dairy Elimination	Complete Dairy Elimination	Complete Dairy Elimination		Diet Phase
	X	X		X				Stool Collection
X								HBT
2 cups	None	None	None	None	None	None		Dairy In-Take
2018-08-20	2018-08-21	2018-08-22	2018-08-23	2018-08-24	2018-08-25	2018-08-26		Week
Complete Dairy Elimination	Complete Dairy Elimination	Complete Dairy Elimination	Complete Dairy Elimination	Complete Dairy Elimination	Complete Dairy Elimination	Complete Dairy Elimination		Diet Phase
X		X		X				Stool Collection
								HBT
None	None	None	None	None	None	None		Dairy In-Take
2018-08-27	2018-08-28	2018-08-29	2018-08-30	2018-08-31	2018-09-01	2018-09-02		Week
Complete Dairy Elimination	Complete Dairy Elimination	Complete Dairy Elimination	Complete Dairy Elimination	Complete Dairy Elimination	Complete Dairy Elimination	Complete Dairy Elimination		Diet Phase
X		X		X				Stool Collection
								HBT
None	None	None	None	None	None	None		Dairy In-Take
2018-09-03	2018-09-04	2018-09-05	2018-09-06	2018-09-07	2018-09-08	2018-09-09		Week
Complete Dairy Elimination	Complete Dairy Elimination	Complete Dairy Elimination	Complete Dairy Elimination	Complete Dairy Elimination	Complete Dairy Elimination	HBT diet		Diet Phase
X		X		X				Stool Collection
								HBT
None	None	None	None	None	None	None		Dairy In-Take
2018-09-10	2018-09-11	2018-09-12	2018-09-13	2018-09-14	2018-09-15	2018-09-16		Week
HBT Protocol	Milk Reintroduction	Milk Reintroduction	Milk Reintroduction	Milk Reintroduction	Milk Reintroduction	Milk Reintroduction		Diet Phase
X		X		X				Stool Collection
X								HBT
2 cups	1 sip	3 sips	1/4 cup once	1/4 cup once	1/4 cup once	1/4 cup once		Dairy In-Take
2018-09-17	2018-09-18	2018-09-19	2018-09-20	2018-09-21	2018-09-22	2018-09-23		Week
Milk Reintroduction	Milk Reintroduction	Milk Reintroduction	Milk Reintroduction	Milk Reintroduction	Milk Reintroduction	Milk Reintroduction		Diet Phase
X		X		X				Stool Collection
								HBT
1/4 cup twice	1/4 cup twice	1/4 cup twice	1/2 cup once	1/2 cup once	1/2 cup once	1/2 cup once		Dairy In-Take
2018-09-24	2018-09-25	2018-09-26	2018-09-27	2018-09-28	2018-09-29	2018-09-30		Week
Milk Reintroduction	Milk Reintroduction	Milk Reintroduction	Milk Reintroduction	Milk Reintroduction	Milk Reintroduction	Milk Reintroduction		Diet Phase
X		X		X				Stool Collection
								HBT
1/2 cup twice	1/2 cup twice	1/2 cup twice	3/4 cup once	3/4 cup once	3/4 cup once	3/4 cup once		Dairy In-Take
2018-10-01	2018-10-02	2018-10-03	2018-10-04	2018-10-05	2018-10-06	2018-10-07		Week
Milk Reintroduction	Milk Reintroduction	Milk Reintroduction	Milk Reintroduction	Milk Reintroduction	Milk Reintroduction	Milk Reintroduction		Diet Phase
X		X		X				Stool Collection
								HBT
1 cup once	1 cup once	1 cup once	3/4 cup twice	3/4 cup twice	3/4 cup twice	3/4 cup twice		Dairy In-Take
2018-10-08	2018-10-09	2018-10-10	2018-10-11	2018-10-12	2018-10-13	2018-10-14		Week
Milk Reintroduction	Milk Reintroduction	Milk Reintroduction	Milk Reintroduction	Milk Reintroduction	Milk Reintroduction	Milk Reintroduction		Diet Phase
X		X		X				Stool Collection
								HBT
1 cup twice	1 cup twice	1 cup twice	1.25 cups once	1.5 cups once	1.5 cups once	1.75 cups once		Dairy In-Take
2018-10-15	2018-10-16	2018-10-17	2018-10-18	2018-10-19	2018-10-20	2018-10-21		Week
Milk Reintroduction	Milk Reintroduction	Milk Reintroduction	Milk Reintroduction	Milk Reintroduction	HBT diet	HBT Protocol		Diet Phase
X		X		X				Stool Collection
						X		HBT
2 cups once	2 cups once	2 cups once	2 cups once	2 cups once	None	2 cups		Dairy In-Take

### Sheet: Questionnaire
Date	Notable Deviations From Norm	Comments to Researchers	Symptoms	Amount of Milk or Dairy Consumed
ID#: [ID]
2018-07-30
2018-07-31
2018-08-01
2018-08-02
2018-08-03
2018-08-04
2018-08-05
2018-08-06
2018-08-07
2018-08-08
2018-08-09
2018-08-10
2018-08-11
2018-08-12
2018-08-13
2018-08-14
2018-08-15
2018-08-16
2018-08-17
2018-08-18
2018-08-19
2018-08-20
2018-08-21
2018-08-22
2018-08-23
2018-08-24
2018-08-25
2018-08-26
2018-08-27
2018-08-28
2018-08-29
2018-08-30
2018-08-31
2018-09-01
2018-09-02
2018-09-03
2018-09-04
2018-09-05
2018-09-06
2018-09-07
2018-09-08
2018-09-09
2018-09-10
2018-09-11
2018-09-12
2018-09-13
2018-09-14
2018-09-15
2018-09-16
2018-09-17
2018-09-18
2018-09-19
2018-09-20
2018-09-21
2018-09-22
2018-09-23
2018-09-24
2018-09-25
2018-09-26
2018-09-27
2018-09-28
2018-09-29
2018-09-30
2018-10-01
2018-10-02
2018-10-03
2018-10-04
2018-10-05
2018-10-06
2018-10-07
2018-10-08
2018-10-09
2018-10-10
2018-10-11
2018-10-12
2018-10-13
2018-10-14
2018-10-15
2018-10-16
2018-10-17
2018-10-18
2018-10-19
2018-10-20
2018-10-21

### Sheet: HBT
Minutes	Bloating?	Cramping?	Flatulance?	Diarrhea?	Other	Comments to Researchers
ID#: [ID]
Date:
0
30
60
90
120
150
180
210
240
270
300
330
360
Date:
0
30
60
90
120
150
180
210
240
270
300
330
360
Date:
0
30
60
90
120
150
180
210
240
270
300
330
360
Date:
0
30
60
90
120
150
180
210
240
270
300
330
360

### Sheet: About you
ID#: [ID]
Gender
Age
Ethnicity
Typical Diet (vegetarian etc.)
Supplements or medications
How much dairy normally in diet prior to study?
How often have lactose free milk or lactase pills?
Anything else you find relevant?
