## Supplementary material for "Short-Term Dairy Elimination and Reintroduction Minimally Perturbs the Gut Microbiota in Self-Reported Lactose Intolerant Adults": HBTsymptoms.xlsx

### Sheet: Sheet1
ParticipantID	HBT1	HBT2	HBT3	HBT4
A2222	2	NA	NA	NA
A4444	2	1	1	0
A5555	4	3	4	2.5
A6666	3	3	3	NA
A7777	1	1	3	0
A8888	1	1	1	1
A9999	0	1	1	1
B1123	1	1	NA	NA
B2234	2	0	0	0
B3345	1	0	0	0
B4456	2	0	0	1
B5567	1	1	1	0
B6678	1	1	0	0
B7789	0	1	0	1
B8890	2	0	0	0
B9901	4	3	3	4
